# Convergent evolution of sex chromosomes in two palm species, *Phoenix dactylifera* and *Kerriodoxa elegans*

**DOI:** 10.1101/2024.06.27.600560

**Authors:** H. Tessarotto, T. Beulé, E. Cherif, J. Orjuela, P. Farhat, A. Lindström, A. Lemansour, S. Santoni, J. Käfer, F. Aberlenc

## Abstract

- In palms, many dioecious species have emerged from at least 8 independent events, yet the mechanisms of sex determination remain poorly understood. Here, we identify and compare the sex chromosomes of *Kerriodoxa elegans* with those of the well-studied date palm (*Phoenix dactylifera*), which evolved dioecy independently from a hermaphroditic common ancestor.
- We developed target sequence capture kits and inferred sex-linked genes using a probabilistic approach in both species.
- We find a striking similarity between the sex-linked regions of *K. elegans* and *P. dactylifera*, with the majority of sex-linked genes being common between the two species. However, we confirm that these regions evolved independently, much later than the split between the lineages.
- This case of convergent evolution seems to be unique in plants so far, and raises questions on the mechanisms of sex determination. A possible explanation is that this region contains genes related to flower sexual development, and is syntenic in monoecious palm species as well, suggesting it might serve as a genetic ‘toolbox’ for flower unisexualization in palms.
