## Supplementary material for "Convergent evolution of sex chromosomes in two palm species, *Phoenix dactylifera* and *Kerriodoxa elegans*": File S4

### Sheet: Legend
DataS2 column name	description
gene_DPV01	Gene identification from the annotation of DPV01 Phoenix dactylifera genome
DPV01_function	Gene function from the annotation of DPV01 Phoenix dactylifera genome
BC4_chr	Chromosome where the gene is positioned on PDMBC4 Phoenix dactylifera genome using liftoff
BC4_pos	Position on the chromosome where the gene is positioned on PDMBC4 Phoenix dactylifera genome using liftoff
EG6_chr	Chromosome where the gene is positioned on EGPMv6 Elaeis guineensis genome using liftoff
EG6_pos	Position on the chromosome where the gene is positioned on EGPMv6 Elaeis guineensis genome using liftoff
EG5_gene	Gene identification from the annotation of EG5 Elaeis guineensis genome using blast
Npolymorphisms	Number of polymorphisms analyzed by SDpop for this gene in one dataset
Nsamples	Mean number of samples genotyped per polymorphisms analyzed by SDpop
meancoverageM	Mean number of reads mapped to the gene cds per base per male samples
meancoverageF	Mean number of reads mapped to the gene cds per base per female samples
F_coverage_percentage	Mean number of normalized female reads over the sum of normalized male and female reads F/(F +M)
xhemi	X-hemizygous posterior probability of the gene inferred by SDpop
Dataset
Pd_G	Phoenix dactylifera Genome
Pd_PE	Phoenix dactylifera PalmExons
Ke_PE	Kerriodoxa elegans PalmExons

### Sheet: P_dactylifera_Genome
gene_DPV01	DPV01_function	BC4_chr	BC4_pos	EG6_chr	EG6_pos	EG5_gene	Pd_G_Npolymorphisms	Pd_G_Nsamples	Pd_G_meancoverageM	Pd_G_meancoverageF	Pd_G_F_coverage_percentage	Pd_G_xhemi
LOC103701087	ubiquitin-conjugating enzyme E2 variant 1D-like	NC_052400.1	15084946	GK000082.1	62424560	LOC105048496	1	23	11.5147	10.5326	0.498046	0.992742
LOC103721581	uncharacterized LOC103721581	NC_052409.1	8304971	GK000091.1	11230864	LOC105059365	4	23	11.0896	10.4838	0.505105	0.99149
LOC103719353	uncharacterized LOC103719353	NC_052395.1	18431914	GK000076.1	27084222	LOC105032829	2	18.5	6.52369	6.00943	0.508005	0.981381
LOC108510742	uncharacterized LOC108510742	NC_052403.1	6807618	GK000085.1	7284554	NA	2	21.5	11.2505	10.7424	0.508473	0.981143
LOC103696824	calcium-binding protein PBP1-like	NC_052395.1	22302225	GK000076.1	28721118	LOC105049638	2	23	11.1556	11.0474	0.510839	0.980787
LOC103712845	PHD finger protein ALFIN-LIKE 3-like	NC_052397.1	3295808	GK000088.1	39309262	LOC105056465	1	22	11.4729	11.3688	0.517136	0.978644
LOC103701445	uncharacterized LOC103701445	NC_052392.1	17422866	GK000077.1	123006829	LOC105039355	4	22.75	12.1011	11.381	0.506996	0.97023
LOC103720304	penicillin-binding protein 1A-like	NC_052399.1	1593113	GK000078.1	65383787	LOC105041577	2	22.5	11.5206	10.5702	0.49406	0.958771
LOC103696704	ubiquitin-conjugating enzyme E2 7	NC_052403.1	6665869	GK000085.1	9897834	LOC105033836	1	24	11.4553	10.6993	0.508222	0.956136
LOC103717059	anamorsin homolog	NC_052408.1	13380737	GK000087.1	7812943	LOC105037211	15	23.6	12.6513	11.4727	0.499898	0.955623
LOC103697358	putative germin-like protein 2-1	NW_024067995.1	155762	NA	NA	LOC105059975	3	26	25.4494	25.5869	0.52687	0.954613
LOC103717034	uncharacterized LOC103717034	NC_052400.1	6847757	GK000082.1	42043181	NA	1	26	11.872	11.8408	0.517016	0.953382
LOC103713699	uncharacterized LOC103713699	NC_052401.1	8028197	GK000077.1	85917658	LOC109505439	3	21.6667	13.4292	10.3852	0.458061	0.951086
LOC103724223	josephin-like protein	NW_024068150.1	144692	GK000086.1	12803493	LOC105061548	1	23	11.2351	11.3296	0.521396	0.949477
LOC103698180	probable CCR4-associated factor 1 homolog 11	NC_052393.1	4233753	NA	NA	NA	1	22	10.23	11.7249	0.555641	0.945059
LOC103719974	deoxyhypusine hydroxylase-A-like	NA	NA	NA	NA	LOC105055595	1	9	5.89214	5.82807	0.514399	0.942639
LOC103708499	auxin-responsive protein SAUR32-like	NC_052393.1	11162039	GK000079.1	79692236	LOC105043524	1	18	5.18292	4.06925	0.46411	0.940762
LOC103713697	uncharacterized LOC103713697	NC_052401.1	8043793	GK000077.1	85960696	LOC109505500	1	24	14.1796	10.8845	0.450188	0.940735
LOC103721533	coiled-coil domain-containing protein 25	NW_024067750.1	565160	GK000076.1	10539578	LOC105041469	1	19	11.3108	11.3225	0.514801	0.93816
LOC103700900	basic blue protein-like	NC_052400.1	15522216	GK000082.1	63046915	LOC105048524	1	20	10.6621	9.662	0.493734	0.93628
LOC103697982	uncharacterized hydrolase YugF-like	NA	NA	NA	NA	LOC105034192	2	8.5	6.67712	6.27982	0.510937	0.934992
LOC103714375	laccase-3	NC_052394.1	20317519	GK000080.1	81867515	LOC105045906	7	20.5714	11.1497	10.6265	0.509871	0.931147
LOC103705664	small nuclear ribonucleoprotein Sm D2-like	NC_052405.1	2618574	GK000084.1	67162700	LOC105052119	3	8.33333	5.26021	5.406	0.52704	0.928196
LOC103699008	uncharacterized LOC103699008	NA	NA	NA	NA	LOC105048689	2	11	5.92158	5.99027	0.523432	0.927408
LOC103714958	protein NLP2-like	NC_052405.1	11156677	GK000084.1	55083015	LOC105051485	32	24.4062	12.524	12.1489	0.511963	0.924158
LOC103701622	uncharacterized LOC103701622	NC_052401.1	4103063	GK000077.1	80530263	LOC105038562	5	18.8	10.9681	9.95312	0.487346	0.915716
LOC113461431	protein DETOXIFICATION 30-like	NA	NA	GK000084.1	24626254	LOC105032991	5	12	7.31	7.9684	0.553956	0.913069
LOC103696104	probable UDP-arabinopyranose mutase 2	NC_052397.1	15495041	GK000088.1	6241454	LOC105058110	4	17	11.8714	10.9643	0.504718	0.903266
LOC103714395	alpha-ketoglutarate-dependent dioxygenase AlkB-like	NC_052394.1	19960224	GK000080.1	81208025	LOC105045934	20	22.1	11.8806	11.2508	0.507764	0.903035
LOC103706078	zinc finger A20 and AN1 domain-containing stress-associated protein 5	NC_052405.1	2986229	NA	NA	LOC105037254	1	7	5.46633	4.7583	0.482278	0.901752
LOC103709382	tyrosine-protein phosphatase DSP3-like	NC_052400.1	9460583	GK000082.1	52957574	LOC105034767	2	21	11.3679	10.1967	0.491297	0.900316
LOC103712610	probable E3 ubiquitin-protein ligase RNF144A-A	NC_052399.1	28708773	GK000078.1	57119751	LOC105042000	5	19.8	11.3625	10.2864	0.491281	0.89932
LOC103715084	universal stress protein PHOS34-like	NW_024067676.1	1001688	GK000085.1	38687409	LOC105052516	2	20.5	10.3283	9.5176	0.507245	0.896868
LOC103707833	mitochondrial import inner membrane translocase subunit TIM8-like	NC_052398.1	15991565	GK000083.1	13889656	LOC105061410	3	23.3333	12.0558	11.0527	0.495814	0.894602
LOC103720072	methyl-CpG-binding domain protein 4-like protein	NW_024068015.1	150296	DVFH01002259.1	24077	LOC105035777	1	23	14.8685	12.1784	0.471887	0.894367
LOC103699145	glutaredoxin-C1-like	NC_052401.1	13862244	NA	NA	LOC105034645	1	7	5.92854	4.60837	0.459478	0.892762
LOC103705049	stellacyanin-like	NC_052400.1	22697202	NA	NA	NA	3	12.6667	6.84056	6.0825	0.495201	0.891531
LOC103721466	protein STRUBBELIG-RECEPTOR FAMILY 3-like	NC_052395.1	17905091	GK000076.1	26358084	LOC105032602	12	23.25	11.8318	11.569	0.514502	0.891121
LOC103697153	MADS-box protein AeAP3-2-like	NA	NA	NA	NA	LOC105039676	1	11	6.1425	5.98533	0.50981	0.890367
LOC103714396	RNA-directed DNA methylation 4	NC_052394.1	19949571	GK000080.1	81185182	LOC105045935	4	21.25	12.9947	11.3759	0.486837	0.890019
LOC103723189	probable transcription-associated protein 1	NC_052404.1	647278	GK000089.1	20425388	LOC105057860	11	20.2727	10.6318	9.35441	0.487561	0.88106
LOC103698052	probable protein phosphatase 2C 15	NA	NA	GK000081.1	74737095	LOC105033776	2	6.5	5.92464	5.68204	0.514122	0.877981
LOC103716507	NDR1/HIN1-like protein 6	NC_052408.1	13956074	GK000087.1	6992804	LOC105055467	6	23	11.8389	11.0233	0.503651	0.873013
LOC103699502	uncharacterized KIAA0754-like	NW_024067892.1	230174	NA	NA	LOC105044503	1	4	2.51833	2.34925	0.553801	0.870868
LOC103697336	glu S.griseus protease inhibitor-like	NC_052402.1	28152810	GK000085.1	57763133	LOC105053444	3	22	13.6833	12.1542	0.492549	0.870684
LOC103717087	replication protein A 32 kDa subunit A-like	NC_052408.1	13366686	GK000087.1	7847861	LOC105055410	8	23.625	11.7599	11.2047	0.509374	0.864975
LOC103699248	nucleobase-ascorbate transporter 6-like	NW_024067939.1	313543	GK000077.1	124835818	LOC105060258	6	25.3333	12.1443	11.7864	0.513887	0.864043
LOC113463323	BAG-associated GRAM protein 1-like	NC_052405.1	11127134	NA	NA	NA	6	22	12.3583	10.5559	0.482811	0.857328
LOC103706704	em protein H5-like	NC_052404.1	9872794	GK000089.1	3872795	LOC105057111	5	20.8	11.8497	9.87583	0.476137	0.852569
LOC103715277	uncharacterized LOC103715277	NC_052394.1	9680827	GK000080.1	21453054	LOC105045286	11	20.6364	11.9913	11.3305	0.503456	0.848876
LOC103713704	uncharacterized LOC103713704	NC_052401.1	7921229	GK000077.1	85811541	LOC105038805	14	23.7143	12.5236	11.656	0.503007	0.846496
LOC103704002	glycine-rich protein 5-like	NC_052396.1	1376336	GK000086.1	61663145	LOC105054461	10	12.3	7.53528	6.97083	0.505838	0.846011
LOC103703713	sphinganine C4-monooxygenase 2-like	NW_024069378.1	21434	GK000088.1	43829561	LOC105056572	8	21.25	12.2419	10.8635	0.487387	0.83882
LOC103718299	glycoprotein 3-alpha-L-fucosyltransferase A-like	NC_052399.1	1425714	GK000078.1	65170322	LOC105041363	19	21.4211	12.0152	10.3124	0.482848	0.836578
LOC103707746	protein IQ-DOMAIN 14-like	NC_052398.1	9466158	GK000083.1	59401099	LOC105049836	2	23.5	10.2521	10.1375	0.516918	0.835695
LOC113461433	uncharacterized LOC113461433	NW_024068320.1	22244	NA	NA	NA	11	24.1818	13.399	13.0954	0.516079	0.83509
LOC103712838	polyadenylate-binding protein-interacting protein 4-like	NC_052397.1	3326748	GK000088.1	39368286	LOC105056462	8	23.125	11.9305	11.3369	0.507671	0.831445
LOC103699733	exopolyphosphatase	NW_024067676.1	1717697	GK000085.1	37810089	LOC105052566	9	20.7778	9.79994	9.62904	0.519129	0.83137
LOC103697989	probable transcription factor At3g04930	NW_024068055.1	187331	NA	NA	LOC105036072	10	19.8	8.59339	9.76636	0.553333	0.831028
LOC103706697	uncharacterized hydrolase YugF-like	NC_052398.1	13006504	GK000083.1	58202013	LOC105034192	1	12	6.78621	6.08855	0.4942	0.830492
LOC103697973	uncharacterized LOC103697973	NC_052405.1	22535479	GK000084.1	31729804	LOC105035522	4	14.75	8.85988	8.36679	0.512198	0.829583
LOC103697097	scarecrow-like protein 9	NC_052403.1	7031124	GK000085.1	6221057	LOC105052202	26	22.5385	11.4415	11.5375	0.533647	0.829313
LOC103702891	pentatricopeptide repeat-containing protein At3g58590-like	NC_052395.1	10666560	GK000076.1	17332302	LOC105043708	1	10	5.99659	5.62843	0.505414	0.826194
LOC103712602	5'-3' exoribonuclease 4-like	NC_052399.1	28342300	NA	NA	LOC105042290	2	17	5.8276	5.31819	0.501389	0.824716
LOC103714283	NDR1/HIN1-like protein 10	NC_052405.1	2004291	GK000084.1	66501650	LOC105052072	1	10	6.95881	6.23636	0.489574	0.821526
LOC103704806	phosphoribosylamine--glycine ligase, chloroplastic	NC_052405.1	8953676	GK000084.1	58913103	LOC105051700	9	23.5556	12.3345	11.8193	0.508532	0.821018
LOC103699203	hemK methyltransferase family member 2-like	NW_024067939.1	250299	NA	NA	LOC105060260	12	24.0833	10.7115	11.2774	0.530676	0.820203
LOC103701577	mitochondrial outer membrane import complex protein METAXIN	NC_052392.1	17826887	GK000077.1	122487595	LOC105039337	5	22.2	12.3186	11.0623	0.492734	0.818468
LOC103696342	cysteine and histidine-rich domain-containing protein RAR1	NC_052405.1	2392117	GK000084.1	66958559	LOC105038274	2	23.5	12.9181	11.7239	0.493672	0.812924
LOC103699368	cysteine-rich repeat secretory protein 38-like	NA	NA	GK000076.1	30662890	LOC109505668	34	6.17647	4.22639	3.30975	0.448801	0.81233
LOC103723589	plastidic glucose transporter 4-like	NC_052400.1	13997733	GK000082.1	60467476	LOC105048412	10	21.1	11.9407	10.8091	0.494375	0.811953
LOC103708696	coiled-coil domain-containing protein 124-like	NC_052393.1	27607557	GK000079.1	13151206	LOC105042586	1	4	8.66533	8.4363	0.522619	0.810912
LOC103712665	probable prefoldin subunit 3	NC_052403.1	7890339	GK000085.1	37138269	LOC105052608	2	23.5	11.6858	11.0376	0.506257	0.810609
LOC113461008	uncharacterized LOC113461008	NC_052401.1	6211093	NA	NA	NA	16	9.9375	2.83667	3.47025	0.542182	0.803029
LOC103696026	probable protein phosphatase 2C 74	NC_052405.1	9413226	GK000084.1	58346716	LOC105051670	17	23.3529	12.2208	11.2202	0.500296	0.80302

### Sheet: P_dactylifera_PE
gene_DPV01	DPV01_function	BC4_chr	BC4_pos	EG6_chr	EG6_pos	EG5_gene	Pd_PE_Npolymorphisms	Pd_PE_Nsamples	Pd_PE_meancoverageM	Pd_PE_meancoverageF	Pd_PE_F_coverage_percentage	Pd_PE_xhemi
LOC103704735	ranBP2-type zinc finger protein At1g67325-like	NC_052396.1	2596981	GK000086.1	56865581	LOC105053956	1	18	99.9767	124.954	0.468972	0.997978
LOC103710664	KH domain-containing protein At5g56140-like	NC_052392.1	13389328	GK000088.1	48395184	LOC105060486	1	18	40.6879	41.0184	0.434107	0.993864
LOC103718255	uncharacterized LOC103718255	NC_052408.1	11349453	NA	NA	LOC105033416	1	18	17.9396	21.1646	NA	0.992565
LOC103711397	O-fucosyltransferase 20-like	NW_024068240.1	103314	NA	NA	LOC105050213	1	13	19.6065	20.8328	0.472087	0.989742
LOC113462145	receptor-like serine/threonine-protein kinase SD1-8	NC_052395.1	21655849	GK000076.1	29668090	LOC105049888	5	16.6	64.3251	96.9396	0.603703	0.985876
LOC103699069	DNA topoisomerase 2-binding protein 1-like	NA	NA	GK000084.1	60586178	LOC105051794	1	15	5.06014	8.72167	0.506235	0.984615
LOC103704850	alcohol dehydrogenase 1	NC_052405.1	8391958	DVFH01002333.1	3815	LOC105036492	3	18	57.4097	72.8996	0.56383	0.984093
LOC103701408	ATP-dependent DNA helicase Q-like 4A	NC_052405.1	84662	GK000084.1	61383117	LOC105051907	5	15	9.519	10.8895	NA	0.982649
LOC103698014	actin-related protein 2	NC_052405.1	5173943	GK000084.1	2803536	LOC105051023	2	9	26.7814	26.4054	0.51927	0.981935
LOC103702665	GRF1-interacting factor 2-like	NA	NA	GK000088.1	42078537	LOC105056656	1	17	16.4514	15.7313	0.464808	0.981614
LOC103698664	cold-responsive protein kinase 1-like	NC_052408.1	14256054	NA	NA	LOC105055495	3	11.3333	12.2616	13.3071	NA	0.979727
LOC103711946	xyloglucan endotransglucosylase/hydrolase protein 22-like	NC_052402.1	5998159	GK000085.1	48213084	LOC105052932	1	18	48.182	48.7275	0.346115	0.978883
LOC103704047	probable anion transporter 1, chloroplastic	NC_052394.1	24243642	GK000080.1	88032637	LOC105046259	1	18	25.6797	32.1778	NA	0.960709
LOC103723840	BTB/POZ domain-containing protein At3g44820	NC_052401.1	130941	GK000077.1	72352643	LOC105038184	1	18	21.3401	25.7854	0.348043	0.960709
LOC103711361	upstream activation factor subunit UAF30-like	NC_052398.1	8765472	GK000083.1	67582979	LOC105050254	1	18	105.076	146.834	0.568803	0.960068
LOC103705486	sec-independent protein translocase protein TATB, chloroplastic-like	NC_052408.1	15784846	GK000087.1	3927793	LOC105055613	4	18	61.7425	69.4894	0.420253	0.960068
LOC103700584	long chain base biosynthesis protein 1b-like	NW_024067838.1	407539	GK000086.1	48546021	LOC105054277	1	13	14.3708	10.7666	0.314897	0.95344
LOC103713044	uncharacterized LOC103713044	NA	NA	GK000077.1	117351386	LOC105039118	1	15	73.5426	93.4463	0.529425	0.953357
LOC103702256	cytochrome P450 CYP73A100-like	NC_052398.1	4775352	GK000083.1	75100902	LOC105050451	2	6.5	1.58951	1.92632	0.556845	0.952556
LOC103698835	uncharacterized LOC103698835	NC_052399.1	6747398	GK000078.1	65816860	LOC105041329	2	12.5	20.2444	22.8736	0.52217	0.952251
LOC103703544	protein WVD2-like 1	NC_052407.1	2608841	GK000076.1	35449755	LOC105053096	1	13	14.0494	13.6572	0.380795	0.942494
LOC103699034	ubiquitin-like modifier-activating enzyme 5	NC_052401.1	8746990	NA	NA	LOC105042124	1	9	4.3463	4.2037	NA	0.942439
LOC103695747	nudix hydrolase 16, mitochondrial-like	NC_052403.1	2332610	GK000085.1	33826076	LOC105052736	1	9	2.50963	3.10333	0.544684	0.934701
LOC103710166	aspartic proteinase-like protein 2	NC_052407.1	1732703	GK000076.1	36760598	LOC105053698	1	9	1.58415	1.49881	0.502186	0.931567
LOC103719535	probable galactinol--sucrose galactosyltransferase 6	NC_052392.1	30305666	GK000077.1	16862445	LOC105033561	2	11.5	10.4901	10.5499	0.528362	0.924283
LOC103723633	aspartic proteinase nepenthesin-2-like	NC_052396.1	3190711	GK000086.1	57885550	LOC105053891	3	15.6667	10.0395	12.0294	NA	0.904418
LOC103698455	25.3 kDa vesicle transport protein	NC_052409.1	4395692	GK000091.1	4588430	LOC105059025	2	5.5	1.84905	1.72111	0.445584	0.896062
LOC108511897	protochlorophyllide-dependent translocon component 52, chloroplastic-like	NW_024067675.1	746064	GK000076.1	39122413	LOC105054726	1	5	7.88133	9.79311	0.580543	0.895773
LOC103697132	exosome complex component RRP45A-like	NW_024069051.1	43582	GK000091.1	11946307	LOC105059352	1	7	2.28595	3.36706	0.502672	0.893305
LOC103697280	uncharacterized LOC103697280	NW_024067887.1	152165	NA	NA	NA	2	6	1.72699	1.17536	0.346217	0.890504
LOC103704038	auxin transporter-like protein 4	NC_052394.1	24350780	GK000080.1	88267982	LOC105046249	1	5	1.06756	1.20704	0.565356	0.872223
LOC103696390	WD repeat-containing protein 76	NW_024067910.1	227494	GK000085.1	48544663	LOC105052942	2	13	5.84824	5.84268	0.333024	0.871459
LOC103720259	non-structural maintenance of chromosomes element 4 homolog A	NW_024067673.1	276805	GK000077.1	108632425	LOC105061232	2	18	23.3818	27.5897	0.514727	0.866427
LOC103718288	cyclin-dependent kinase inhibitor 1-like	NC_052399.1	1209414	GK000078.1	64949177	LOC105041378	1	6	2.0354	2.87429	0.339335	0.851194
LOC103720341	probable protein phosphatase 2C 6	NC_052402.1	2834050	GK000081.1	89382534	LOC105047693	3	5.66667	6.79111	7.21615	0.307469	0.847847
LOC103698179	DNA topoisomerase 2-like	NC_052393.1	4244196	NA	NA	LOC105044001	2	18	231.906	319.856	0.586845	0.847607
LOC103718655	uncharacterized LOC103718655	NC_052399.1	22125618	GK000078.1	84060460	LOC105040397	3	8.33333	30.6105	38.0052	0.499416	0.84701
LOC103714768	F-box protein At1g61340-like	NC_052402.1	16696460	GK000081.1	71932272	LOC105032735	1	5	2.61467	3.15222	0.470637	0.833406
LOC113462217	putative receptor-like protein kinase At4g00960	NC_052395.1	23163375	GK000076.1	30410981	LOC105052301	2	13.5	32.7165	32.5744	0.490451	0.823957
LOC103719139	ADP-ribosylation factor GTPase-activating protein AGD2-like	NC_052393.1	22864396	GK000079.1	41197021	LOC105034565	2	3.5	1.57981	1.37495	0.394394	0.820771
LOC103713828	F-box/WD-40 repeat-containing protein At5g21040	NW_024067794.1	509951	GK000082.1	7385382	LOC105049088	3	8	1.39386	1.58529	0.682807	0.819058
LOC103722768	LIM domain-containing protein WLIM1	NW_024067873.1	133822	GK000090.1	20936065	LOC105057957	3	10.3333	85.0047	102.091	0.40376	0.818006
LOC103696902	nuclear pore complex protein NUP205	NC_052400.1	22471854	GK000082.1	75082782	LOC105047827	2	4.5	4.51191	6.05019	0.470867	0.815254
LOC103716036	nuclear receptor subfamily 4 group A member 3-like	NW_024067862.1	46380	GK000090.1	31600559	LOC105034233	2	14	13.5872	17.1294	0.567733	0.814064
LOC103720539	probable mitochondrial-processing peptidase subunit beta, mitochondrial	NC_052395.1	1184468	GK000076.1	4833391	LOC105061286	1	4	1.43407	1.20898	0.404029	0.813577
LOC103720160	probable transcription factor MYB58	NC_052393.1	18294463	GK000086.1	56693845	LOC105054331	1	4	3.62389	2.27222	0.367108	0.813577
LOC103695633	IMPACT family member in pol 5region	NW_024068263.1	63624	GK000088.1	51001126	LOC105060588	1	5	13.4252	14.1754	0.48395	0.808084
LOC103720719	DEAD-box ATP-dependent RNA helicase 10	NC_052394.1	14524645	GK000080.1	70937838	LOC105045547	2	12.5	1.51741	1.10306	0.483569	0.806009
LOC103709721	quinone oxidoreductase-like protein 2	NC_052404.1	8465399	GK000089.1	5776572	LOC105057234	2	13	19.48	16.8078	0.497598	0.804157

### Sheet: K_elegans_PE
gene_DPV01	DPV01_function	BC4_chr	BC4_pos	EG6_chr	EG6_pos	EG5_gene	Ke_PE_Npolymorphisms	Ke_PE_Nsamples	Ke_PE_meancoverageM	Ke_PE_meancoverageF	Ke_PE_F_coverage_percentage	Ke_PE_xhemi
LOC103714442	nodulation receptor kinase-like	NW_024067692.1	60799	GK000076.1	40719527	LOC105056851	1	25	2.93439	2.77756	NA	0.932173
LOC103716466	uncharacterized LOC103716466	NC_052408.1	13989646	GK000087.1	6936653	LOC105055471	1	25	13.9005	12.4449	NA	0.932173
LOC103706361	lon protease homolog 2, peroxisomal-like	NC_052408.1	9390849	GK000087.1	13911237	LOC105055033	2	14.5	66.924	66.9526	NA	0.806877
LOC103718646	mini-ribonuclease 3	NC_052399.1	22310748	GK000078.1	83762333	LOC105040412	1	18	71.539	68.8921	NA	0.943844
LOC103708598	probable LRR receptor-like serine/threonine-protein kinase At5g45780	NC_052400.1	19221591	GK000082.1	69795608	LOC105048109	7	24.1429	48.2378	48.7026	NA	0.845047
LOC103703010	probable glucomannan 4-beta-mannosyltransferase 3	NC_052397.1	5089265	GK000088.1	42923803	LOC105056609	1	22	41.3861	42.6344	NA	0.946896
LOC103721420	pentatricopeptide repeat-containing protein At1g31430-like	NW_024067725.1	79241	GK000077.1	7438616	LOC105037378	4	8.5	0.830606	0.94004	NA	0.894
LOC103721593	membrane magnesium transporter-like	NC_052392.1	494154	GK000077.1	139438893	LOC105040034	1	12	6.26932	7.39929	0.53075	0.981528
LOC103706934	putative F-box protein PP2-B12	NC_052409.1	656440	GK000091.1	1194360	LOC105032936	2	25	29.677	32.7872	NA	0.826185
LOC103715371	chitinase 4-like	NC_052405.1	11505343	GK000084.1	54445964	LOC105051464	1	11	2.6338	2.99305	NA	0.965974
LOC103695649	phytosulfokine receptor 1-like	NW_024068389.1	107507	NA	NA	LOC105036424	2	25	28.6557	29.3752	NA	0.835064
LOC103716018	polygalacturonase-like	NC_052405.1	10823720	GK000084.1	55827446	LOC105051509	1	16	58.1445	61.9076	0.495154	0.931257
LOC103721717	ribosome-recycling factor, chloroplastic	NW_024067675.1	69101	GK000076.1	39808340	LOC105055131	1	25	44.0206	46.7055	NA	0.952498
LOC103705408	uncharacterized LOC103705408	NW_024067666.1	385991	GK000081.1	13038836	LOC105046748	1	5	0.483333	0.55506	NA	0.80525
LOC103715947	imidazoleglycerol-phosphate dehydratase	NC_052395.1	15051586	GK000076.1	20723023	LOC105047790	2	20.5	81.6019	81.3383	NA	0.955141
LOC103708002	transcription factor MUTE-like	NC_052394.1	13578986	GJ212212.1	3869347	LOC105034062	1	25	108.554	109.904	NA	0.952498
LOC103714478	stromal 70 kDa heat shock-related protein, chloroplastic	NC_052402.1	7405847	GK000085.1	49744618	LOC105053008	2	25	130.578	133.722	NA	0.970656
LOC103706146	histone deacetylase 17	NC_052405.1	3096355	GK000084.1	68058303	LOC105058918	1	10	181.596	191.472	NA	0.942106
LOC103709411	kinesin-like protein KIN-12B	NC_052400.1	9921469	GK000082.1	47616680	LOC105048891	1	11	3.32186	3.28583	NA	0.88832
LOC103702577	D-amino-acid transaminase, chloroplastic-like	NC_052399.1	15840042	GK000078.1	73573135	LOC105040941	3	23	67.1583	70.7762	NA	0.998916
LOC103721419	pentatricopeptide repeat-containing protein At5g04810, chloroplastic	NW_024067725.1	43709	GK000083.1	35197670	LOC105035288	1	25	305.55	326.778	NA	0.978712
LOC103707258	sister chromatid cohesion 1 protein 3-like	NC_052405.1	18268397	GK000083.1	60896853	LOC105049856	1	6	0.42596	0.447024	NA	0.841527
LOC103704965	AP2-like ethylene-responsive transcription factor AIL1	NC_052399.1	30073994	GK000078.1	53061023	LOC105041868	1	19	1.98594	2.23846	NA	0.931298
