## Supplementary material for "Convergent evolution of sex chromosomes in two palm species, *Phoenix dactylifera* and *Kerriodoxa elegans*": File S6

### Sheet: Legend
GO.ID	Gene Ontology identification
GO_Term	Gene Ontology term annotated
Annotated_in_universe	Number of genes annotated in the Gene-universe with the GO.ID and GO term
Observed_Ngenes	Number of genes in the common sex-linked region with the GO.id and GO term
Expectation	Expected number of genes in the common sex-linked region with the GO.id and GO term
P_value	P-value of enrichment for the GO.id and GO term
Gene-universe	List of genes used to set expectations

### Sheet: Sheet1
GO.ID	GO_Term	Annotated_in_universe	Observed_Ngenes	Expectation	P_value	Gene-universe
GO:0043137	DNA replication, removal of RNA primer	3	2	0.01	5.9e-05	Sdpop-1x
GO:0016042	lipid catabolic process	152	4	0.68	0.0012	Sdpop-1x
GO:0000373	Group II intron splicing	14	2	0.06	0.0017	Sdpop-1x
GO:0009585	red, far-red light phototransduction	20	2	0.09	0.0035	Sdpop-1x
GO:1904580	regulation of intracellular mRNA localization	1	1	0	0.0045	Sdpop-1x
GO:0042758	long-chain fatty acid catabolic process	1	1	0	0.0045	Sdpop-1x
GO:0033358	UDP-L-arabinose biosynthetic process	1	1	0	0.0045	Sdpop-1x
GO:1902892	positive regulation of root hair elongation	1	1	0	0.0045	Sdpop-1x
GO:1903335	regulation of vacuolar transport	1	1	0	0.0045	Sdpop-1x
GO:0009865	pollen tube adhesion	1	1	0	0.0045	Sdpop-1x
GO:0046827	positive regulation of protein export from nucleus	1	1	0	0.0045	Sdpop-1x
GO:0045227	capsule polysaccharide biosynthetic process	1	1	0	0.0045	Sdpop-1x
GO:0034059	response to anoxia	1	1	0	0.0045	Sdpop-1x
GO:0002181	cytoplasmic translation	76	3	0.34	0.0048	Sdpop-1x
GO:0045292	mRNA cis splicing, via spliceosome	26	2	0.12	0.006	Sdpop-1x
GO:0019695	choline metabolic process	2	1	0.01	0.0089	Sdpop-1x
GO:0008340	determination of adult lifespan	2	1	0.01	0.0089	Sdpop-1x
GO:0042307	positive regulation of protein import into nucleus	2	1	0.01	0.0089	Sdpop-1x
GO:0006284	base-excision repair	32	2	0.14	0.0089	Sdpop-1x
GO:0000027	ribosomal large subunit assembly	34	2	0.15	0.0101	Sdpop-1x
GO:0019262	N-acetylneuraminate catabolic process	3	1	0.01	0.0133	Sdpop-1x
GO:0071472	cellular response to salt stress	4	1	0.02	0.0177	Sdpop-1x
GO:0034587	piRNA processing	5	1	0.02	0.0221	Sdpop-1x
GO:0006782	protoporphyrinogen IX biosynthetic process	6	1	0.03	0.0265	Sdpop-1x
GO:0090263	positive regulation of canonical Wnt signaling pathway	6	1	0.03	0.0265	Sdpop-1x
GO:0006556	S-adenosylmethionine biosynthetic process	7	1	0.03	0.0309	Sdpop-1x
GO:0009626	plant-type hypersensitive response	65	2	0.29	0.0341	Sdpop-1x
GO:0032544	plastid translation	8	1	0.04	0.0352	Sdpop-1x
GO:0000289	nuclear-transcribed mRNA poly(A) tail shortening	8	1	0.04	0.0352	Sdpop-1x
GO:0071466	cellular response to xenobiotic stimulus	9	1	0.04	0.0395	Sdpop-1x
GO:0030026	intracellular manganese ion homeostasis	9	1	0.04	0.0395	Sdpop-1x
GO:0007076	mitotic chromosome condensation	9	1	0.04	0.0395	Sdpop-1x
GO:0034755	iron ion transmembrane transport	10	1	0.04	0.0438	Sdpop-1x
GO:0071421	manganese ion transmembrane transport	10	1	0.04	0.0438	Sdpop-1x
GO:0010093	specification of floral organ identity	10	1	0.04	0.0438	Sdpop-1x
GO:0033120	positive regulation of RNA splicing	11	1	0.05	0.0481	Sdpop-1x
GO:0009734	auxin-activated signaling pathway	79	2	0.35	0.0486	Sdpop-1x
GO:0043137	DNA replication, removal of RNA primer	3	2	0.01	6.3e-05	Sdpop-7x
GO:0000373	Group II intron splicing	11	2	0.05	0.0011	Sdpop-7x
GO:0009585	red, far-red light phototransduction	16	2	0.07	0.0024	Sdpop-7x
GO:0002181	cytoplasmic translation	60	3	0.28	0.0027	Sdpop-7x
GO:1904580	regulation of intracellular mRNA localization	1	1	0	0.0046	Sdpop-7x
GO:0045227	capsule polysaccharide biosynthetic process	1	1	0	0.0046	Sdpop-7x
GO:0034059	response to anoxia	1	1	0	0.0046	Sdpop-7x
GO:0033358	UDP-L-arabinose biosynthetic process	1	1	0	0.0046	Sdpop-7x
GO:0042758	long-chain fatty acid catabolic process	1	1	0	0.0046	Sdpop-7x
GO:1902892	positive regulation of root hair elongation	1	1	0	0.0046	Sdpop-7x
GO:0009865	pollen tube adhesion	1	1	0	0.0046	Sdpop-7x
GO:1903335	regulation of vacuolar transport	1	1	0	0.0046	Sdpop-7x
GO:0006284	base-excision repair	25	2	0.12	0.0059	Sdpop-7x
GO:0008340	determination of adult lifespan	2	1	0.01	0.0092	Sdpop-7x
GO:0019262	N-acetylneuraminate catabolic process	2	1	0.01	0.0092	Sdpop-7x
GO:0000027	ribosomal large subunit assembly	33	2	0.15	0.0102	Sdpop-7x
GO:0016042	lipid catabolic process	115	3	0.53	0.013	Sdpop-7x
GO:0006782	protoporphyrinogen IX biosynthetic process	4	1	0.02	0.0184	Sdpop-7x
GO:0071472	cellular response to salt stress	4	1	0.02	0.0184	Sdpop-7x
GO:0009626	plant-type hypersensitive response	50	2	0.23	0.0224	Sdpop-7x
GO:0009734	auxin-activated signaling pathway	54	2	0.25	0.0259	Sdpop-7x
GO:0006556	S-adenosylmethionine biosynthetic process	6	1	0.03	0.0275	Sdpop-7x
GO:0090263	positive regulation of canonical Wnt signaling pathway	6	1	0.03	0.0275	Sdpop-7x
GO:0034755	iron ion transmembrane transport	6	1	0.03	0.0275	Sdpop-7x
GO:0000289	nuclear-transcribed mRNA poly(A) tail shortening	6	1	0.03	0.0275	Sdpop-7x
GO:0030026	intracellular manganese ion homeostasis	6	1	0.03	0.0275	Sdpop-7x
GO:0071421	manganese ion transmembrane transport	6	1	0.03	0.0275	Sdpop-7x
GO:0046835	carbohydrate phosphorylation	7	1	0.03	0.032	Sdpop-7x
GO:0009407	toxin catabolic process	7	1	0.03	0.032	Sdpop-7x
GO:0048575	short-day photoperiodism, flowering	8	1	0.04	0.0365	Sdpop-7x
GO:0033962	P-body assembly	10	1	0.05	0.0454	Sdpop-7x
GO:0009825	multidimensional cell growth	10	1	0.05	0.0454	Sdpop-7x
GO:0045493	xylan catabolic process	10	1	0.05	0.0454	Sdpop-7x
GO:0010048	vernalization response	10	1	0.05	0.0454	Sdpop-7x
GO:0048481	plant ovule development	11	1	0.05	0.0498	Sdpop-7x
GO:0010089	xylem development	11	1	0.05	0.0498	Sdpop-7x
